# Genetic analysis of the novel SARS-CoV-2 host receptor *TMPRSS2* in different populations

**DOI:** 10.1101/2020.04.23.057190

**Authors:** Roberta Russo, Immacolata Andolfo, Vito Alessandro Lasorsa, Achille Iolascon, Mario Capasso

## Abstract

The infection coronavirus disease 2019 (COVID-19) is caused by a virus classified as severe acute respiratory syndrome coronavirus 2 (SARS-CoV-2). At cellular level, virus infection initiates with binding of viral particles to the host surface cellular receptor angiotensin converting enzyme 2 (ACE2). SARS-CoV-2 engages ACE2 as the entry receptor and employs the cellular serine protease 2 (TMPRSS2) for S protein priming. TMPRSS2 activity is essential for viral spread and pathogenesis in the infected host. Understanding how TMPRSS2 protein expression in the lung varies in the population could reveal important insights into differential susceptibility to influenza and coronavirus infections. Here, we systematically analyzed coding-region variants in *TMPRSS2* and the eQTL variants, which may affect the gene expression, to compare the genomic characteristics of *TMPRSS2* among different populations. Our findings suggest that the lung-specific eQTL variants may confer different susceptibility or response to SARS-CoV-2 infection from different populations under the similar conditions. In particular, we found that the eQTL variant rs35074065 is associated with high expression of *TMPRSS2* but with a low expression of the interferon (IFN)-α/β-inducible gene, *MX1*, splicing isoform. Thus, these subjects could account for a more susceptibility either to viral infection or to a decrease in cellular antiviral response.
