## Supplementary table 3 for "Genetic analysis of the novel SARS-CoV-2 host receptor *TMPRSS2* in different populations"

### Sheet: Table S3
Supplementary Table S3 - Average allele frequencies of TMPRSS2 variants
Population	Loss-of-function (n=43)			Non-synonymous pathogenic (n=88)			Non-synonymous benign (n=198)				Population	eQTL lung (n=136)			eQTL lung NES postive (n=76)			eQTL lung NES negative (n=60)
	Average	Min	Max	Average	Min	Max	Average	Min	Max			Average	Min	Max	Average	Min	Max	Average	Min	Max
gnomAD_exome_ALL	8.57953e-06	4.061e-06	5.738e-05	1.42598e-05	4.061e-06	0.0002	0.00336847	0	0.3438		gnomAD_genome_ALL	0.440168	0.1862	0.6776	0.426712	0.2513	0.5284	0.439812	0.1862	0.6776
gnomAD_exome_AFR	1.93432e-05	0	0.0002	2.45568e-05	0	0.0005	0.00357307	0	0.3246		gnomAD_genome_AFR	0.424186	0.0706	0.8606	0.286204	0.0706	0.4768	0.424352	0.0706	0.8606
gnomAD_exome_AMR	1.77529e-06	0	3.04e-05	1.0735e-05	0	0.0001	0.00240913	0	0.2738		gnomAD_genome_AMR	0.388388	0.1945	0.7816	0.343709	0.2053	0.4731	0.388044	0.1945	0.7816
gnomAD_exome_ASJ	2.94118e-06	0	0.0001	4.63415e-05	0	0.002	0.00300442	0	0.3813		gnomAD_genome_ASJ	0.462722	0.2781	0.7318	0.441946	0.2781	0.6192	0.462767	0.2781	0.7318
gnomAD_exome_EAS	0	0	0	1.6279e-05	0	0.0008	0.00225377	0	0.3819		gnomAD_genome_EAS	0.289875	0.0018	0.9994	0.0846842	0.0018	0.3466	0.291193	0.0018	0.9994
gnomAD_exome_FIN	2.63853e-06	0	4.486e-05	2.55168e-05	0	0.002	0.00444321	0	0.4192		gnomAD_genome_FIN	0.444188	0.2019	0.6531	0.463383	0.3402	0.5455	0.443781	0.2019	0.6531
gnomAD_exome_NFE	1.30259e-05	0	0.0001	1.0286e-05	0	0.0001	0.00381382	0	0.4325		gnomAD_genome_NFE	0.467346	0.2177	0.6019	0.540684	0.3539	0.6019	0.4665	0.2177	0.6019
gnomAD_exome_OTH	0	0	0	2.43902e-06	0	0.0002	0.00341215	0	0.3694		gnomAD_genome_OTH	0.440279	0.2331	0.6337	0.438821	0.3088	0.5144	0.440073	0.2331	0.6337
gnomAD_exome_SAS	6.74412e-06	0	6.5e-05	1.16821e-05	0	0.0002	0.00292064	0	0.2687		wgs_AF_male	0.439308	0.183957	0.67822	0.426165	0.250802	0.529044	0.438954	0.183957	0.67822
wes_AF_male	7.82939e-06	0	4.44813e-05	1.28386e-05	0	0.000121075	0.00329106	0	0.344222		wgs_AF_female	0.442625	0.189033	0.670579	0.433037	0.259286	0.532495	0.442238	0.189033	0.670579
wes_AF_female	8.56687e-06	0	6.12456e-05	1.49371e-05	0	0.000190486	0.0032767	0	0.33992		wgs_AF_fin	0.44435	0.200345	0.652425	0.465664	0.341407	0.546181	0.443928	0.200345	0.652425
wes_AF_eas_jpn	0	0	0	0	0	0	0.00216927	0	0.401316		wgs_AF_nfe_seu	0.479726	0.283019	0.641509	0.518625	0.301887	0.59434	0.479017	0.283019	0.641509
wes_AF_eas_kor	0	0	0	6.38665e-06	0	0.000274424	0.00204862	0	0.36747		wgs_AF_nfe_onf	0.468324	0.233803	0.60075	0.52816	0.330834	0.595468	0.467574	0.233803	0.60075
wes_AF_eas_oea	0	0	0	1.98584e-05	0	0.00110926	0.00222785	0	0.384354		wgs_AF_nfe_nwe	0.476557	0.232696	0.620981	0.552972	0.353997	0.620981	0.475628	0.232696	0.620981
wes_AF_fin	2.56691e-06	0	4.62065e-05	2.24953e-05	0	0.0017946	0.00435162	0	0.418777		wgs_AF_nfe_est	0.449913	0.179482	0.572175	0.526365	0.368616	0.572175	0.44914	0.179482	0.572175
wes_AF_nfe_seu	1.2111e-05	0	0.000174459	1.58719e-05	0	0.00026087	0.00329952	0	0.411905
wes_AF_nfe_bgr	1.04115e-05	0	0.000374813	0	0	0	0.00369133	0	0.464286
wes_AF_nfe_onf	8.12001e-06	0	0.000129786	1.28651e-05	0	0.000137941	0.00371707	0	0.432504
wes_AF_nfe_swe	2.72532e-05	0	0.000674764	5.04457e-06	0	7.68226e-05	0.00394614	0	0.433979
wes_AF_nfe_nwe	1.61084e-05	0	0.000198926	9.24224e-06	0	0.000123213	0.00369491	0	0.430927
wes_AF_nfe_est	0	0	0	0	0	0	0.00408754	0	0.477273
