## Supplementary table 5 for "Genetic analysis of the novel SARS-CoV-2 host receptor *TMPRSS2* in different populations"

### Sheet: Table S3
Supplementary Table S5 - Populations (https://macarthurlab.org/2018/10/17/gnomad-v2-1/)
POPULATION	DESCRIPTION	GENOMES	EXOMES	TOTAL
AFR	African/African-American	4359	8128	12487
AMR	Latino/Admixed American	424	17296	17720
ASJ	Ashkenazi Jewish	145	5040	5185
EAS	East Asian	780	9197	9977
KOR	Koreans	0	1909	1909
JPN	Japanese	0	76	76
OEA	Other East Asian	780	7212	7992
FIN	Finnish	1738	10824	12562
NFE	Non-Finnish European	7718	56885	64603
BGR	Bulgarian	0	1335	1335
EST	Estonian	2297	121	2418
NWE	North-Western European	4299	21111	25410
SEU	Southern European	53	5752	5805
SWE	Swedish	0	13067	13067
ONF	Other non-Finnish European	1069	15499	16568
SAS	South Asian	0	15308	15308
OTH	Other (population not assigned)	544	3070	3614
Total	-	15708	125748	141456
